# CRISPR-Cas9 knockdown of ESR1 in preoptic GABA-kisspeptin neurons suppresses the preovulatory surge and estrous cycles in female mice

**DOI:** 10.1101/2023.07.20.548652

**Authors:** Jenny Clarkson, Siew Hoong Yip, Robert Porteous, Alexia Kauff, Alison K. Heather, Allan E. Herbison

## Abstract

Evidence suggests that estradiol-sensing preoptic area GABA neurons are involved in the pre-ovulatory surge mechanism necessary for ovulation. In vivo CRISPR-Cas9 editing was used to achieve a 60-70% knockdown in estrogen receptor alpha (ESR1) expression by GABA neurons located within the region of the rostral periventricular of the third ventricle (RP3V) and medial preoptic nuclei (MPN) in adult female mice. Mice exhibited variable reproductive phenotypes with the only significant finding being those mice with bilateral ESR1 deletion in RP3V GABA neurons that had reduced cFos expression in GnRH neurons at the time of the surge. One sub-population of RP3V GABA neurons expresses kisspeptin. Re-grouping ESR1-edited mice on the basis of their RP3V kisspeptin expression revealed a highly consistent phenotype; mice with a near complete loss of kisspeptin immunoreactivity displayed constant estrus and failed to exhibit surge activation but retained pulsatile LH secretion. These observations demonstrate ESR1-expressing GABA-kisspeptin neurons in the RP3V are essential for the murine preovulatory LH surge mechanism.
