## Supplementary material for "CRISPR-Cas9 knockdown of ESR1 in preoptic GABA-kisspeptin neurons suppresses the preovulatory surge and estrous cycles in female mice": Source data

### Sheet: AH all
animal ID	gRNA	location		% GFP with ESR1 in inj. site		LH pulses			mean no.	% GnRH	LH surge	cycle length (days)		Kisspeptin	Number Kiss/section		% Kiss with ESR1
		RP3V	MPN	RP3V	MPN	mean	int.	amp	GnRH neuron/section	with cFos	(ng/mL)	before	after	expression	AVPV	Pvpo	AVPV	Pvpo	notes
14719	lacZ	Uni	Bi	57.8	61	0.45	30	1.23	20.5	46	9.9	9	4.0 stop	normal	31	29	71	59
14697	lacZ	Uni	Bi	54.4	68.3	0.54	40	1.13	20.5	24	1.3	4.8	5.0 stop	normal	19	27	74	48
15336	lacZ	Bi	Bi	61.8	51.8	0.17	40	0.49	22.5	84	14.3	5.5	9	normal	11	26	91	94
13786/3	lacZ	Bi	Bi	41.03	(lost)	0.17	no pulse		19	32	0.5	5.3	5.7	normal	18.5	23.5	76	60
16265	lacZ	Uni	Uni	66.1	58.3	0.21	28	0.52	18.5	68	4.1	4.3	5	normal	19.5	19	72	74
13713	lacZ	Uni	Uni	48.4	77.2	0.77	25	1.21	22.5	42	0.1	6.7	5	normal	20.5	13.5	83	63
15163	lacZ	No	Uni	_	46.9	0.24	66	1.19	36	22	3.8	4.6	4.6	normal	17	25.5	59	57	Unillateral only MPN, excluded all functional analysis
15217	lacZ	No	Uni	_	54.4	0.38	48	1.43	26.5	25	4.3	6	5.3	normal	24	28.5	71	53	Unillateral only MPN, excluded all functional analysis
14615	2	Uni	Bi	25.3	24.4	0.2313	78	0.88	15.5	0	0.4	4.8	0 (d))	unilateral loss	1*	1*	100	0
14642	2	No	Bi	_	40.1	0.7741	34.5	1.26	29	20	3.7	5.5	8.5	normal	17	13	12	8
14945	2	Uni	Bi	7.6	1.6	0.0412	no pulse		17	8	0.9	3.8	6	unilateral loss	0*	1*	_	100
16337	2	Bi	Bi	27.9	29.2	0.22	46	0.4372	15.5	7	1.5	6	0 (e)	bilateral loss	0.5	1.5	_	_
14717	2	Bi	Bi	20.5	26.2	0.28	31.5	0.7989	19	0	1.6	6.3	4.5	unilateral loss	5.5*	0*	37	_
16312	2	Bi	Uni	27.1	22.3	0.23	54	0.3986	23.5	0	1.3	8	0 (e)	bilateral loss	0.5	0.5	_	_
16338	2	Bi	Bi	32.5	38.8	0.25	27	0.3372	23	0	0.8	5.3	0 (e)	bilateral loss	0	0	_	_
15283	2	Uni	Uni	32.7	2.17	0.23	none	2.05	35	46	4.5	6	5	normal	17.5	22.5	77	73	Unillateral, excluded VGAT functional analysis
14640	2	Uni	Uni	11.4	14.8	0.82	39	1.31	26	60	10.6	11	17	normal	14	19.5	82	72	Unillateral, excluded VGAT functional analysis
13832	3	Uni	Bi	14.7	18.6	0.83	33	1.73	26.5	76	5.5	5.7	13	normal	14	23.5	93	86
15301	3	Bi	Uni	28.1	27.6	0.41	30	1.26	20.5	59	8.9	5.3	5	normal	8	23.5	81	51
13631	3	Bi	Bi	17.2	11.8	0.66	31.5	1.4	18.5	43	10.1	6.7	4.7	normal	17	lost	79
16283/13483	3	Bi	Bi	19.4	20.9	0.537	57	1.43	21	14	1.8	4.7	5	unilateral loss	7*	0*	100	_
13285/13485	3	Bi	Bi	15.5	18.7	0.5657	46	0.73	15	20	1.3	5	9.5	unilateral loss	3*	14*	100	57
13715	3	Bi	Uni	10.4	33.3	0.13	no pulse		15.5	10	2.1	9	0 (e)	bilateral loss	0.5	1	_	_
13637	3	Uni	Uni	19.2	15.5	0.48	48	1.06	17.5	40	1.9	6.5	5	normal	18.5	18.5	62	73	Unillateral, excluded VGAT functional analysis
13716	3	Uni	Uni	16.5	7.7	0.15	42	0.34	15	53	2.3	6.3	6.7	normal	11.5	15	65	47	Unillateral, excluded VGAT functional analysis
															* counts from ipsilateral (affected) side only
